# Joint changes in RNA, RNA polymerase II, and promoter activity through the cell cycle identify non-coding RNAs involved in proliferation

**DOI:** 10.1101/2021.02.12.430890

**Authors:** Siv Anita Hegre, Helle Samdal, Antonin Klima, Endre B. Stovner, Kristin G. Nørsett, Nina Beate Liabakk, Lene Christin Olsen, Konika Chawla, Per Arne Aas, Pål Sætrom

## Abstract

Proper regulation of the cell cycle is necessary for normal growth and development of all organisms. Conversely, altered cell cycle regulation often underlies proliferative diseases such as cancer. Long non-coding RNAs (lncRNAs) are recognized as important regulators of gene expression and are often found dysregulated in diseases, including cancers. However, identifying lncRNAs with cell cycle functions is challenging due to their often low and cell-type specific expression. We present a highly effective method that analyses changes in promoter activity, transcription, and RNA levels for identifying genes enriched for cell cycle functions. Specifically, by combining RNA sequencing with ChIP sequencing through the cell cycle of synchronized human keratinocytes, we identified 1009 genes with cell cycle-dependent expression and correlated changes in RNA polymerase II occupancy or promoter activity as measured by histone 3 lysine 4 trimethylation (H3K4me3). These genes were highly enriched for genes with known cell cycle functions and included 59 lncRNAs. We selected four of these lncRNAs – *AC005682.5, RP11-132A1.4, ZFAS1*, and *EPB41L4A-AS1* – for further experimental validation and found that knockdown of each of the four lncRNAs affected cell cycle phase distributions and reduced proliferation in multiple cell lines. These results show that many genes with cell cycle functions have concomitant cell-cycle dependent changes in promoter activity, transcription, and RNA levels and support that our multi-omics method is well suited for identifying lncRNAs involved in the cell cycle.
