## Supplementary material for "Joint changes in RNA, RNA polymerase II, and promoter activity through the cell cycle identify non-coding RNAs involved in proliferation": GO analysis H3K27me3

### Sheet: H3K27me3
Biological Process (BP)
query	significant	p_value	term_size	query_size	intersection_size	precision	recall	term_id	source	term_name	effective_domain_size	source_order	parents	OR	log.p
High.cor.K27	TRUE	0.0306462	774	209	27	0.129187	0.0348837	GO:1903047	GO:BP	mitotic cell cycle process	13967	26332	c("GO:0000278", "GO:0022402")	2.60306	1.51362
High.cor.K27	TRUE	0.00596048	241	209	15	0.0717703	0.0622407	GO:0140014	GO:BP	mitotic nuclear division	13967	23206	c("GO:0000280", "GO:1903047")	4.66234	2.22472
High.cor.K27	TRUE	0.00596048	325	209	18	0.0861244	0.0553846	GO:0000280	GO:BP	nuclear division	13967	124	GO:0048285	4.15834	2.22472
High.cor.K27	TRUE	0.0114937	366	209	18	0.0861244	0.0491803	GO:0048285	GO:BP	organelle fission	13967	14878	GO:0006996	3.65782	1.93954
Middle.cor.K27	TRUE	0.002027	1549	387	75	0.193798	0.0484183	GO:0007049	GO:BP	cell cycle	13967	2997	GO:0009987	1.99018	2.69315
Middle.cor.K27	TRUE	0.002027	1136	387	60	0.155039	0.0528169	GO:0022402	GO:BP	cell cycle process	13967	7633	c("GO:0007049", "GO:0009987")	2.14888	2.69315
Middle.cor.K27	TRUE	0.034689	793	387	42	0.108527	0.0529634	GO:0006974	GO:BP	cellular response to DNA damage stimulus	13967	2938	GO:0033554	2.09546	1.45981
Middle.cor.K27	TRUE	0.034689	1749	387	75	0.193798	0.0428816	GO:0033554	GO:BP	cellular response to stress	13967	9586	c("GO:0006950", "GO:0051716")	1.72368	1.45981
Middle.cor.K27	TRUE	0.0394255	153	387	14	0.0361757	0.0915033	GO:0031570	GO:BP	DNA integrity checkpoint	13967	8439	GO:0000075	3.65487	1.40422
Middle.cor.K27	TRUE	0.0310824	804	387	43	0.111111	0.0534826	GO:0006259	GO:BP	DNA metabolic process	13967	2307	c("GO:0044260", "GO:0090304")	2.12169	1.50749
Middle.cor.K27	TRUE	0.034689	16	387	5	0.0129199	0.3125	GO:0000076	GO:BP	DNA replication checkpoint	13967	36	GO:0031570	16.2456	1.45981
Middle.cor.K27	TRUE	0.034689	774	387	41	0.105943	0.0529716	GO:1903047	GO:BP	mitotic cell cycle process	13967	26332	c("GO:0000278", "GO:0022402")	2.09266	1.45981
Middle.cor.K27	TRUE	0.0310824	1042	387	52	0.134367	0.049904	GO:0051726	GO:BP	regulation of cell cycle	13967	16316	c("GO:0007049", "GO:0050794")	1.98926	1.50749
Middle.cor.K27	TRUE	0.034689	649	387	36	0.0930233	0.05547	GO:0010564	GO:BP	regulation of cell cycle process	13967	4756	c("GO:0022402", "GO:0051726")	2.18573	1.45981
Middle.cor.K27	TRUE	0.0394255	4	387	3	0.00775194	0.75	GO:0043111	GO:BP	replication fork arrest	13967	12271	c("GO:0045005", "GO:2000104")	106.863	1.40422
REACTOME
query	significant	p_value	term_size	query_size	intersection_size	precision	recall	term_id	source	term_name	effective_domain_size	source_order	parents	OR	log.p
High.cor.K27	TRUE	0.00415975	584	209	24	0.114833	0.0410959	REAC:R-HSA-1640170	REAC	Cell Cycle	13967	296	REAC:0000000	3.07972	2.38093
High.cor.K27	TRUE	0.00487996	494	209	21	0.100478	0.0425101	REAC:R-HSA-69278	REAC	Cell Cycle, Mitotic	13967	298	REAC:R-HSA-1640170	3.16002	2.31158
High.cor.K27	TRUE	0.0480477	24	209	4	0.0191388	0.166667	REAC:R-HSA-69273	REAC	Cyclin A/B1/B2 associated events during G2/M transition	13967	381	REAC:R-HSA-69275	13.4904	1.31833
High.cor.K27	TRUE	0.0277331	106	209	8	0.0382775	0.0754717	REAC:R-HSA-69618	REAC	Mitotic Spindle Checkpoint	13967	1328	REAC:R-HSA-69620	5.58588	1.557
High.cor.K27	TRUE	0.0277331	19	209	4	0.0191388	0.210526	REAC:R-HSA-176412	REAC	Phosphorylation of the APC/C	13967	1574	REAC:R-HSA-176814	17.9877	1.557
Middle.cor.K27	TRUE	0.000103515	584	387	40	0.103359	0.0684932	REAC:R-HSA-1640170	REAC	Cell Cycle	13967	296	REAC:0000000	2.78277	3.985
Middle.cor.K27	TRUE	0.00120869	494	387	33	0.0852713	0.0668016	REAC:R-HSA-69278	REAC	Cell Cycle, Mitotic	13967	298	REAC:R-HSA-1640170	2.67236	2.91768
Molecular Function (MF)
query	significant	p_value	term_size	query_size	intersection_size	precision	recall	term_id	source	term_name	effective_domain_size	source_order	parents	OR	log.p
Low.cor.K27	TRUE	0.035557	4518	205	91	0.443902	0.0201417	GO:1901363	GO:MF	heterocyclic compound binding	13967	11870	GO:0005488	1.70085	1.44908
Low.cor.K27	TRUE	0.035557	11333	205	185	0.902439	0.016324	GO:0003674	GO:MF	molecular_function	13967	406	character(0)	2.25012	1.44908
Low.cor.K27	TRUE	0.035557	3172	205	69	0.336585	0.0217528	GO:0003676	GO:MF	nucleic acid binding	13967	407	c("GO:0097159", "GO:1901363")	1.75873	1.44908
Low.cor.K27	TRUE	0.035557	4557	205	91	0.443902	0.0199693	GO:0097159	GO:MF	organic cyclic compound binding	13967	10379	GO:0005488	1.67903	1.44908
Middle.cor.K27	TRUE	0.00421521	10427	387	325	0.839793	0.0311691	GO:0005488	GO:MF	binding	13967	1880	GO:0003674	1.85556	2.37518
Cellular Component (CC)
query	significant	p_value	term_size	query_size	intersection_size	precision	recall	term_id	source	term_name	effective_domain_size	source_order	parents	OR	log.p
High.cor.K27	TRUE	0.0252278	318	209	14	0.0669856	0.0440252	GO:0098687	GO:CC	chromosomal region	13967	3645	c("GO:0005694", "GO:0110165")	3.20004	1.59812
High.cor.K27	TRUE	0.00653039	1272	209	38	0.181818	0.0298742	GO:0005694	GO:CC	chromosome	13967	363	GO:0043232	2.27282	2.18506
High.cor.K27	TRUE	0.0176766	100	209	8	0.0382775	0.08	GO:0000777	GO:CC	condensed chromosome kinetochore	13967	103	c("GO:0000776", "GO:0000779")	5.95262	1.7526
High.cor.K27	TRUE	0.0251311	111	209	8	0.0382775	0.0720721	GO:0000779	GO:CC	condensed chromosome, centromeric region	13967	105	c("GO:0000775", "GO:0000793")	5.31313	1.59979
High.cor.K27	TRUE	0.0272097	3674	209	77	0.368421	0.0209581	GO:0043232	GO:CC	intracellular non-membrane-bounded organelle	13967	2154	c("GO:0043228", "GO:0043229")	1.66366	1.56528
High.cor.K27	TRUE	0.0176766	130	209	9	0.0430622	0.0692308	GO:0000776	GO:CC	kinetochore	13967	102	c("GO:0000775", "GO:0043232", "GO:0099080")	5.10633	1.7526
High.cor.K27	TRUE	0.0272097	3680	209	77	0.368421	0.0209239	GO:0043228	GO:CC	non-membrane-bounded organelle	13967	2150	GO:0043226	1.65992	1.56528
High.cor.K27	TRUE	0.0257166	845	209	26	0.124402	0.0307692	GO:0000228	GO:CC	nuclear chromosome	13967	42	c("GO:0005694", "GO:0031981")	2.26156	1.58979
High.cor.K27	TRUE	0.00400375	326	209	17	0.0813397	0.0521472	GO:0005819	GO:CC	spindle	13967	478	c("GO:0015630", "GO:0043232")	3.88115	2.39753
Low.cor.K27	TRUE	0.0448904	4	205	2	0.0097561	0.5	GO:0072589	GO:CC	box H/ACA scaRNP complex	13967	3188	c("GO:0015030", "GO:0072588", "GO:1902494")	68.0386	1.34785
Low.cor.K27	TRUE	0.0448904	4	205	2	0.0097561	0.5	GO:0090661	GO:CC	box H/ACA telomerase RNP complex	13967	3248	c("GO:0005697", "GO:0072588")	68.0386	1.34785
Low.cor.K27	TRUE	0.0155781	11339	205	186	0.907317	0.0164036	GO:0110165	GO:CC	cellular anatomical entity	13967	3889	GO:0005575	2.37598	1.80749
Low.cor.K27	TRUE	0.0304768	11441	205	186	0.907317	0.0162573	GO:0005575	GO:CC	cellular_component	13967	255	character(0)	2.26573	1.51603
Low.cor.K27	TRUE	0.000854493	10312	205	178	0.868293	0.0172614	GO:0005622	GO:CC	intracellular	13967	299	GO:0005575	2.42368	3.06829
Low.cor.K27	TRUE	0.0448904	8332	205	144	0.702439	0.0172828	GO:0043231	GO:CC	intracellular membrane-bounded organelle	13967	2153	c("GO:0043227", "GO:0043229")	1.63522	1.34785
Low.cor.K27	TRUE	0.0448904	3674	205	74	0.360976	0.0201415	GO:0043232	GO:CC	intracellular non-membrane-bounded organelle	13967	2154	c("GO:0043228", "GO:0043229")	1.60986	1.34785
Low.cor.K27	TRUE	0.0427543	9292	205	158	0.770732	0.0170039	GO:0043229	GO:CC	intracellular organelle	13967	2151	c("GO:0005622", "GO:0043226")	1.73931	1.36902
Low.cor.K27	TRUE	0.0448904	3680	205	74	0.360976	0.0201087	GO:0043228	GO:CC	non-membrane-bounded organelle	13967	2150	GO:0043226	1.60624	1.34785
Low.cor.K27	TRUE	0.0448904	3874	205	78	0.380488	0.0201342	GO:0031981	GO:CC	nuclear lumen	13967	1472	c("GO:0005634", "GO:0070013")	1.62824	1.34785
Low.cor.K27	TRUE	0.0400684	3442	205	72	0.35122	0.0209181	GO:0005654	GO:CC	nucleoplasm	13967	327	c("GO:0031981", "GO:0110165")	1.68503	1.3972
Low.cor.K27	TRUE	0.000744601	5772	205	118	0.57561	0.0204435	GO:0005634	GO:CC	nucleus	13967	310	GO:0043231	1.96845	3.12808
Middle.cor.K27	TRUE	0.0113822	11339	387	341	0.881137	0.0300732	GO:0110165	GO:CC	cellular anatomical entity	13967	3889	GO:0005575	1.80632	1.94377
Middle.cor.K27	TRUE	0.00510201	11441	387	346	0.894057	0.0302421	GO:0005575	GO:CC	cellular_component	13967	255	character(0)	1.96455	2.29226
Middle.cor.K27	TRUE	0.0248489	1272	387	56	0.144703	0.0440252	GO:0005694	GO:CC	chromosome	13967	363	GO:0043232	1.73377	1.60469
Middle.cor.K27	TRUE	0.00510201	3674	387	137	0.354005	0.0372891	GO:0043232	GO:CC	intracellular non-membrane-bounded organelle	13967	2154	c("GO:0043228", "GO:0043229")	1.57113	2.29226
Middle.cor.K27	TRUE	0.00510201	3680	387	137	0.354005	0.0372283	GO:0043228	GO:CC	non-membrane-bounded organelle	13967	2150	GO:0043226	1.56754	2.29226
Middle.cor.K27	TRUE	0.0496772	3874	387	136	0.351421	0.0351058	GO:0031981	GO:CC	nuclear lumen	13967	1472	c("GO:0005634", "GO:0070013")	1.44079	1.30384
Middle.cor.K27	TRUE	0.0113822	832	387	42	0.108527	0.0504808	GO:0005730	GO:CC	nucleolus	13967	395	c("GO:0031981", "GO:0043232")	1.98592	1.94377
Middle.cor.K27	TRUE	0.000354654	72	387	12	0.0310078	0.166667	GO:0005657	GO:CC	replication fork	13967	330	c("GO:0005694", "GO:0110165")	7.25897	3.45019
Middle.cor.K27	TRUE	0.00510201	8	387	4	0.0103359	0.5	GO:0031298	GO:CC	replication fork protection complex	13967	1294	c("GO:0032991", "GO:0043596")	35.6544	2.29226
KEGG
query	significant	p_value	term_size	query_size	intersection_size	precision	recall	term_id	source	term_name	effective_domain_size	source_order	parents	OR	log.p
Low.cor.K27	TRUE	0.0152283	72	205	7	0.0341463	0.0972222	KEGG:03008	KEGG	Ribosome biogenesis in eukaryotes	13967	202	KEGG:00000	7.50081	1.81735
